# The Arabidopsis U1 snRNP regulates mRNA 3’-end processing

**DOI:** 10.1101/2023.09.19.558503

**Authors:** Anchilie F. Mangilet, Joachim Weber, Sandra Schüler, Irina Droste-Borel, Samuel Streicher, Thomas Schmutzer, Gregor Rot, Boris Macek, Sascha Laubinger

**Author notes:** Max Planck Institute for Plant Breeding Research (MPIPZ), 50829 Cologne Germany (Anchilie F. Mangilet).

## Abstract

The removal of introns by the spliceosome is a key gene regulatory mechanism in eukaryotes, with the U1 snRNP subunit of the spliceosome playing a crucial role in the early stages of splicing. Studies in metazoans show that the U1 snRNP also conducts splicing-independent functions, but the lack of genetic tools and knowledge about U1 snRNP-associated proteins have limited the study of such splicing-independent functions in plants. Here, we describe an RNA-centric approach that identified more than 200 proteins associated with the Arabidopsis U1 snRNP, among them mRNA cleavage and polyadenylation factors. The loss of U1 core components is linked to premature cleavage and polyadenylation within gene bodies and alternative polyadenylation site selection in 3’-UTRs. Overall, our work provides a comprehensive view of U1 snRNP interactors and reveals novel functions in regulating mRNA 3’-end processing in Arabidopsis, thus establishing the groundwork for a better understanding of non-canonical functions of plant U1 snRNPs.
