## Supplemental_Table_1 for "The Arabidopsis U1 snRNP regulates mRNA 3’-end processing"

### Sheet: Blatt1
Supplemental Table S1: List of proteins significantly enriched in U1-IP-MS experiments
Majority.protein.IDs	Gene.names
O22826	At2g43770
Q9FVQ1	NUCL1
O65719	HSP70-3
Q9FM47;A0A1P8BDM9	At5g40490
A0A1I9LM90;Q9SR13	F7O18.9
Q9FMF9	At5g64270
P18616	NRPB1
O22315-2;O22315-3;O22315	SR34
Q9FMG4	SC35
F4IGU7;O22957	At2g34040
Q9FFC0;Q9LZT0;Q9LQQ4;P40283;O23629;Q9SI96;Q9SF55;Q9LZ45;Q9ZUS0	H2B
Q94AI7	TPL
Q9SYP1	F9H16.5
Q94A52	RH2
Q93ZR3;F4I448;A0A1P8ATH2;F4I450	PRP39
Q42406	CYP18-4
A0A1P8B1N1;P25696	ENO2
Q8L719-2;Q8L719	ALY2
Q39244	U1A
O82762	At2g25970
B6EUB3;F4JYL8;B3H5K3;A0A1P8BDX9	At5g47690
Q9LIN3	ATRZ-1A
Q9FGR0;A0A1P8BES4;A0A1P8BER9;A0A1P8BEU6	CPSF160
Q9C7E7	F13K9.16
Q9LHP2	SCL30A
Q9LNC5	F9P14.8
Q9SGE0	AXS2
Q38953	Q38953
P92948	CDC5
Q8RXF1	Q8RXF1
Q9LNV5	Q9LNV5
O65655	At4g39680
Q9STN3	Q9STN3
Q9CA59;Q9CA59-3	NRP1
Q8L5Y4	EMB2765
Q9ZVD0	SE
F4JL11	IMPA-2
Q9ZVD5	AGO4
Q9C952	CPSF73-I
P92974	UBA2
Q42404;Q42404-2	RNU1
Q8H136-2;Q8H136	RH14
P43333	P43333
Q9FMT4	Q9FMT4
F4J5A9;F4J5A7	At3g23900
Q9SJL8	METK3
Q8LB54	PRP38
Q9FMR9	RIN1
Q9CAX7	F24K9.17
Q9LM92	At1g20580
Q9LUT2	METK4
Q42384	PRL1
Q9ZT71	STA1
P93008	RH21
Q9LKU3	T32B20.g
A0A1P8ARN1;Q8VY15	A0A1P8ARN1
Q0WRA3	ATE1
Q93VS8	emb2734
Q8W4D0	CYP71
Q9LKA4	UBA2C
Q9SIU2	ABH1
F4K4Y5	At5g55660
Q8LA16	AL7
Q9FJW0	At5g67630
O48646	GPX6
O80852-2;O80852	GSTF9
F4IE90;Q8VY00	ESP3
Q8LAS8	SFGH
O64644;F4IG85	SAP18
Q93XW5	NSP5
Q8RXN6	emb1220
O80653;O80653-2	SKIP
P31169	KIN2
A0A1I9LLI6;A0A1I9LLI5;Q9LZQ9	T12C14_10
P0DKL6;P0DKL4	P0DKL6
Q9FJD4	At5g53480
O04499	PGM1
P93028	UBA1
Q9XI93	F7A19.2
Q9LRZ0	TPR2
O82486	MTA
F4JZX8	At5g41770
Q9C829	F19K6.4
Q0WLY0	At1g33680
Q9SZX3;B3H778	At4g24830
O23676	O23676
Q93ZV7-2;Q93ZV7	LA1
P94088	gene1500
Q9ZNZ7;Q9ZNZ7-2	GLU1
F4I9J7	Y14
Q9SAG7	F23A5.29
Q9SE60	MTHFR1
A8MRV1;P59259	A0A1P8BD42
A0A1P8BD90;Q9LV05	At5g53440
F4KGV2;F4KGV5;P48349;P48349-2	GRF6
O82089;A0A1I9LNC0	CCH
A0A1P8ATZ2;A0A1P8ATW0;Q93Y16	F13K9.28
A0A1P8BBW1;Q0WNX3	At5g15270
Q9FKT5	THO3
A0A1P8ATW1;Q9C718	RH20
P42644-2;P42644	GRF3
Q9SGT7	T6H22.10
Q9SAF2	F3F19.21
Q9SAJ4;Q9SAJ4-2	T8K14.3
Q9SUA1	At4g26630
O82491;A0A1P8B6H4	SPT16
Q8LPG3;Q9ZVW9;F4ILE0;F4ILE1	At2g16940
Q94AC3	At4g36960
P26569;F4INW2	At2g30620
Q8VXZ9-2;Q8VXZ9	RBP47B
O23254	SHM4
A0A1P8B770;F4JP43	G2484-1
Q9ZUU4	Q9ZUU4
Q93WJ8	Q93WJ8
A8MR27;Q6ICX4	PTB3
Q9SHY8;O23174	Q9SHY8
Q9SRZ6	CICDH
Q5GM68	PPC2
Q9C5G2;F4HZI6;F4HZI7;F4HZI8	At1g15200
F4JL70;A0A1P8B8V0;Q8W0Z4;F4JL64;Q8H148;A0A1P8B9D4;A0A1P8B4X8	At4g22350
F4KG14	At5g46070
B6EUA9-2;B6EUA9	PRP40A
Q6EVK6-2;Q6EVK6	BRM
Q8L7C9	GSTU20
Q9ZRW8	GSTU19
Q56WH4-2;Q56WH4	HDT2
Q94EH8	ALY3
Q9ZSZ8	FIP37
F4JRJ6	At4g18465
A0A1P8BE44;Q9LDX1	SGS3
P38420	NRPB2
Q9FG01	ATO
Q9SFU7;A0A1I9LTS5	T1B9.17
Q94KD0	TAF15B
Q8W117	SMU1
A8MQ78;Q6NQ72	ALY4
Q9ZV45;A8MRL6	At2g18740
O80897	At2g32600
Q8VY05-2;Q8VY05;Q8VY05-3	SWI3D
Q96291	BAS1
Q8W4D8	DDL
A4GSN8;A4GSN8-3;A4GSN8-2	NUA
F4JD01;P42742	PBF1
A2RVS6-2;A2RVS6	SR34A
A0A1P8APW3;A0A1P8APZ4;A0A1P8APZ9;Q9SEE9-2;Q9SEE9;Q9SEE9-3	SR45
Q42418	PRO2
F4K4Y6;Q9FM71	At5g55670
Q9SZH4	F20B18.110
Q9LD43	CAC3
F4I3L1;P50318	At1g56190
C0Z388;Q8RWN5	At5g04280
Q8L3X8	SCL30
Q9SMT7	4CLL10
Q9S9K7;O04848;Q9LHQ5;Q9C944;Q9FJE8;Q94F49	Q9S9K7
F4JNT9;F4JNU1;F4JNU3;F4JNU2;Q494N5	At4g35785
A0A1P8BFZ5;F4KDH9	FIP1[V]
Q8H0V8;F4JJM1;A0A1P8B4Y6	At4g21660
P48491	CTIMC
O22212	EMB2776
O48890	NRPB4
P93819;P57106	P93819
Q9LY75-3;Q9LY75-2;Q9LY75	CYP63
P23686	SAM1
O80480-2;O80480	T12M4.2
Q9STW6	HSP70-6
Q9C584	At5g22040
F4KHY7;P48348-2;P48348	GRF8
A0A1P8AXY9;F4IS91	emb1579
Q9XI01	PDIL1-1
Q9ZQ80	NRP1
Q9SAB3;Q9SAB3-2	RBP45B
Q9SL42	PIN1
F4JHJ0;Q8L7U4	At4g02450
Q94AR8	IIL1
Q9LFE0	F5E19_120
F4J849;Q9LFA3	MDAR1
Q8VYA5-3;Q8VYA5;Q8VYA5-2	RS2Z33
Q9FYB7-2;Q9FYB7	RS2Z32
O48534	At2g42270
F4IJ46;F4IVN6;A0A1I9LPJ2;Q682T9;Q03509;P59220;P0DH98;P0DH97	CAM2
A0A1P8BAJ3;P92966-3;P92966-4;P92966-5;P92966;P92966-2;A0A1P8B539;P92965-3;P92965-2;P92965	RS41
A0A1P8BD42;Q940U9;A0A1I9LRM5;F4IZU3;A0A1I9LRM4	At5g17440
A8MS37;B3H4B8;Q9LRR9-2;Q9LRR9;Q2V3V9;F4JFV6;O49506-2;Q9LRS0;O49506	At3g14420
B9DFF8;Q0WV25;P29511;B9DGT7;Q56WH1;B9DHQ0	TUA6
Q9S7C0-2;Q9S7C0;F4HQD4;F4HQD5	HSP70-14
F4HQT1;Q9FX54;P25858	GAPC2
F4I5P3;Q94BR4	MAC3A
F4IHK9;Q03250	CCR2
F4J043;Q27GK7;Q27GK7-2	WSIP2
F4J8V9;Q96293;Q96292	ACT2
F4JEL5;P41376;A8MRZ7;F4JEL4;A0A1I9LSZ7;Q9CAI7	EIF4A1
F4JLA9;Q96318	CRU3
F4JVC0;F4JVC1;Q03251;F4JVB9;Q03251-2	CCR1
F4JWF3;Q9LFN6;Q56XG6;F4JWF7;F4JWF6;Q56XG6-3	At5g11170
F4JXE5;F4JXE3;Q8L773;F4JXE7;B3H4K4	At5g59950
F4KCE5;P22953;P22954;Q9LHA8	HSC70-1
O04314;O04314-2;O04313	PBP1
Q9SDM9;O04316	NSP1
O22785;F4IVT2	PRP19B
O23255;F4JTV4;A8MQP1;F4JTV5	SAHH1
O50008;Q9SRV5	MS1
Q8H156;P41917;P41916	RAN3
P46422;Q9SLM6	GSTF2
P54609;Q9LZF6;Q9SCN8	CDC48A
P55737;F4K6B6;P51818;O03986	HSP90-2
Q9ASR0;Q56YW9;P29517;P24636;P29515	TUBB3
Q8L716;Q9C6C1	U2AF65B
Q9C5J3;A0A1P8BCT5;F4KIA8	At5g25060
Q9LN39;Q9FWR4-2;Q9FWR4	At1g19550
Q9LES2;O80678	UBA2A
Q9LF98;Q9SJQ9	F8J2_100
Q9LU46;Q9SZB4	RH35
Q9SF85;Q9LZG0;A0A1P8BAP0;Q9SF85-2	ADK1
Q9SSD2;Q9T0I6	F18B13,15
