## Supplemental_Table_2 for "The Arabidopsis U1 snRNP regulates mRNA 3’-end processing"

### Sheet: Blatt1
Supplemental Table S2: List of proteins significantly enriched in U2-IP-MS experiments
Majority.protein.IDs	Gene.names
Q9SZX3;B3H778	At4g24830
Q9SHY8;O23174	Q9SHY8;O23174
Q9SFU7;A0A1I9LTS5	T1B9.17
Q9SAJ4;Q9SAJ4-2	T8K14.3
Q9SAB3;Q9SAB3-2	RBP45B
Q9LY75-3;Q9LY75-2;Q9LY75	CYP63
Q9LFU5;Q9SRU7	Q9LFU5;Q9SRU7
Q9FM47;A0A1P8BDM9	At5g40490
Q9FGR0;A0A1P8BES4;A0A1P8BER9;A0A1P8BEU6	CPSF160
Q9FFC0;Q9LZT0;Q9LQQ4;P40283;O23629;Q9SI96;Q9SF55;Q9LZ45;Q9ZUS0	H2B
Q9CA59;Q9CA59-3	NRP1
Q9C5G2;F4HZI6;F4HZI7;F4HZI8	At1g15200
Q9ASP6-3;Q9ASP6-2;Q9ASP6	At4g00830
Q96266-2;Q96266	GSTF8
Q93ZV7-2;Q93ZV7	LA1
Q93ZR3;F4I448;A0A1P8ATH2;F4I450	PRP39
Q8VXZ9-2;Q8VXZ9	RBP47B
Q8RWJ7-3;Q8RWJ7;Q8RWJ7-2	SHH2
Q8L719-2;Q8L719	ALY2
Q8H136-2;Q8H136	RH14
Q8H0V8;F4JJM1;A0A1P8B4Y6	At4g21660
Q8H0U8-2;Q8H0U8	RH42
Q84K41;F4IR82	At2g02570
Q42404;Q42404-2	RNU1
Q3ECU3;Q94AD1	At1g48610
P26569;F4INW2	At2g30620
P0DKL6;P0DKL4	P0DKL6;P0DKL4
O82491;A0A1P8B6H4	SPT16
O82089;A0A1I9LNC0	CCH
O80852-2;O80852	GSTF9
O80653;O80653-2	SKIP
O64644;F4IG85	SAP18
O49299;F4I6W3;F4I6W4;Q9SGC1	At1g70730
O22315-2;O22315-3;O22315	SR34
F4KGV2;F4KGV5;P48349;P48349-2	GRF6
F4KFC9;Q93VM9	THO1
F4K4Y6;Q9FM71	At5g55670
F4JL70;A0A1P8B8V0;Q8W0Z4;F4JL64;Q8H148;A0A1P8B9D4;A0A1P8B4X8	At4g22350
F4JJ94;P42643	GRF1
F4JD01;P42742	PBF1
F4J849;Q9LFA3	MDAR1
F4J5A9;F4J5A7	At3g23900
F4IGU7;O22957	At2g34040
F4IE90;Q8VY00	ESP3
F4I3B2;F4I3B1;Q7XA66	At1g49590
F4I2J8-2;F4I2J8	CTN
F4HSZ1	F4HSZ1
B6EUB3;F4JYL8;B3H5K3;A0A1P8BDX9	At5g47690
B6EUA9-2;B6EUA9	PRP40A
B3H5Y0;Q42560	ACO1
A8MRV1;P59259	At1g07660
A8MRE8;Q9SKP6	TIM
A8MR27;Q6ICX4	PTB3
A4GSN8;A4GSN8-3;A4GSN8-2	NUA
A2RVS6-2;A2RVS6	SR34A
A0A1P8BBW1;Q0WNX3	At5g15270
A0A1P8B770;F4JP43	G2484-1
A0A1P8B2Y3;A0A1P8B2X1;F4IHS2-3;F4IHS2-2;F4IHS2	SYD
A0A1P8B1N1;P25696	ENO2
A0A1P8B1D0;Q9SIV5	NERD
A0A1P8ATZ2;A0A1P8ATW0;Q93Y16	F13K9.28
A0A1P8ATW1;Q9C718	RH20
A0A1P8AQN8;Q6Q151-2;Q6Q151	CYP59
A0A1I9LMT6;F4J9U9;Q9LTX1	At3g12640
A0A1I9LM90;Q9SR13	F7O18.9
A0A1I9LLZ3;Q9M2N5	HAT
A0A1I9LLI6;A0A1I9LLI5;Q9LZQ9	T12C14_10
P31169	KIN2
F4I9J7	Y14
Q9CAX7	F24K9.17
Q945Q1	CYS1
Q9FIE4	At5g57370
Q8GWY0	Q8GWY0
Q9LM92	At1g20580
Q9XI93	F7A19.2
Q9MAB2	T12H1.3
Q9LIN3	ATRZ-1A
Q8LA16	AL7
P31265	TCTP
Q9ZPZ4	T31J12.3
Q9FMG4	SC35
Q42406	CYP18-4
Q0WRA3	ATE1
O23676	O23676
Q9ZVX7	At2g16860
Q9ZVJ4	CYP22
Q9ZQ80	NRP1
Q9XIB5	REM19
Q93W34	RBP45C
O48646	GPX6
O04922	GPX2
Q5XV94	At3g62140
O80897	At2g32600
O22791	At2g33410
Q9ZUU4	Q9ZUU4
Q9ZRW8	GSTU19
Q9LS97	Q9LS97
Q9LHP2	SCL30A
P48491	CTIMC
Q9SYA9	T13M11.9
Q9LKA4	UBA2C
Q949S9	MOS4
Q8LAS8	SFGH
P43333	P43333
Q8W4D8	DDL
Q8L7C9	GSTU20
Q9SAF2	F3F19.21
Q9FKT5	THO3
Q8LB54	PRP38
Q9SLT8	ZCW7
Q9C801	MOS2
Q94EH8	ALY3
Q9FK25	OMT1
Q9C829	F19K6.4
P94088	gene1500
O82762	At2g25970
O22826	At2g43770
Q9SJL8	METK3
Q93XW5	NSP5
P23686	SAM1
Q9ZSZ8	FIP37
Q9LNV5	Q9LNV5
Q94KD0	TAF15B
Q93Y25	MYH9.9
Q8RXN6	emb1220
P42698	DRT111
Q9SA55	F10O3.3
Q9M1R1	LCD
Q9FMR9	RIN1
Q96321	KAP1
Q93VR3	Q93VR3
Q9SRZ6	CICDH
Q9SGT7	T6H22.10
F4JL11	IMPA-2
B3H6J5	At3g49601
Q9SGE0	AXS2
Q9MAB3	NOP5-2
Q94A52	RH2
Q42384	PRL1
Q9FWA3	Q9FWA3
Q9FMT4	Q9FMT4
Q9FJW0	At5g67630
Q9SSB5	RPT1A
Q9S7V6	F17A17.13
Q9FG01	ATO
Q8W117	SMU1
O22212	EMB2776
A4FVN8	At1g10580
Q8W4D0	CYP71
O64855	At2g44200
Q9FVQ1	NUCL1
Q9C952	CPSF73-I
Q9C7E7	F13K9.16
Q9C551	RH5
O04499	PGM1
Q9M9K1	Q9M9K1
Q9FJX0	CYP65
Q8W4B1	MNB8.12
Q0WW94	At5g38840
Q9SE60	MTHFR1
Q9LFE0	F5E19_120
Q0WLY0	At1g33680
Q8RXF1	Q8RXF1
Q9ZVD0	SE
Q9SK69	At2g20330
O65719	HSP70-3
O65655	At4g39680
F4JZX8	At5g41770
Q9SUA1	At4g26630
P93008	RH21
O82486	MTA
Q9FJD4	At5g53480
Q9SAG7	F23A5.29
Q9SHG6	STIPL1
Q9SIU2	ABH1
Q8RWV9	At5g08450
P92948	CDC5
Q9LNC5	F9P14.8
Q94AI7	TPL
Q9ZVD5	AGO4
Q9STN3	Q9STN3
Q9LKU3	T32B20.g
Q9LRZ0	TPR2
F4HRT5	LINC1
Q5GM68	PPC2
P92974	UBA2
P93028	UBA1
F4KG14	At5g46070
Q9FMF9	At5g64270
P38420	NRPB2
Q38953	Q38953
F4K2E9	EMB3011
Q9ZT71	STA1
Q8L5Y4	EMB2765
P18616	NRPB1
Q9SYP1	F9H16.5
Q9SSD2;Q9T0I6	F18B13,15
Q9SJA6;O81126;O81127-3;O81127-2;O81127	RSZ22A
Q9SIV2;Q6XJG8	RPN1A
Q9SF85;Q9LZG0;A0A1P8BAP0;Q9SF85-2	ADK1
Q9SEI3;B3H533;Q9MAK9	RPT4A
Q9SDM9;O04316	NSP1
Q9S7C0-2;Q9S7C0;F4HQD4;F4HQD5	HSP70-14
Q9M888;Q8L7N0	F16B3,16
Q9LU46;Q9SZB4	RH35
Q9LF98;Q9SJQ9	F8J2_100
Q9LES2;O80678	UBA2A
Q9C5J3;A0A1P8BCT5;F4KIA8	At5g25060
Q8L716;Q9C6C1	U2AF65B
Q8H156;P41917;P41916	RAN3
P55737;F4K6B6;P51818;O03986	HSP90-2
P54609;Q9LZF6;Q9SCN8	CDC48A
P46422;Q9SLM6	GSTF2
O81148;F4JJE5	PAC1
O50008;Q9SRV5	MS1
O23255;F4JTV4;A8MQP1;F4JTV5	SAHH1
O22785;F4IVT2	PRP19B
O04314;O04314-2;O04313	PBP1
F4KCE5;P22953;P22954;Q9LHA8	HSC70-1
F4JXE5;F4JXE3;Q8L773;F4JXE7;B3H4K4	At5g59950
F4JWF3;Q9LFN6;Q56XG6;F4JWF7;F4JWF6;Q56XG6-3	At5g11170
F4JVC0;F4JVC1;Q03251;F4JVB9;Q03251-2	CCR1
F4JGM3;A0A1P8BGQ7;F4I9X6;Q3EAA5;Q42202;B9DHA6;Q8RUC6;Q9SHE7;P59271;P59233;P59232;Q3E7T8-2;P0CH33;Q3E7K8;Q8H159-2;Q3E7T8;Q1EC66;Q9FHQ6;P0CH32;Q8H159;Q39256	UBQ11
F4JEL5;P41376;A8MRZ7;F4JEL4;A0A1I9LSZ7;Q9CAI7	EIF4A1
F4J8V9;Q96293;Q96292	ACT2
F4IJ46;F4IVN6;A0A1I9LPJ2;Q682T9;Q03509;P59220;P0DH98;P0DH97	CAM2
F4IHK9;Q03250	CCR2
F4I5P3;Q94BR4	MAC3A
F4HU93;Q05431;F4JFY4;F4JFY5;Q42592	APX1
A8MRL0;P59226;P59169;Q9FX60;Q9LR02;Q9FKQ3	At4g40030
A0A1P8BD42;Q940U9;A0A1I9LRM5;F4IZU3;A0A1I9LRM4	At5g17440
