## Supplemental_Table_3 for "The Arabidopsis U1 snRNP regulates mRNA 3’-end processing"

### Sheet: Sheet1
Supplemental Table 3: List of oligonucleotides used in this study
Name of oligo	Sequence (5'-3')	Purpose
amiR U170K I miR-s	gaTGTTACTTACAAACTGGGCCAtctctcttttgtattcc	Generation of amir-u1-70k (At3g50670)
amiR U170K II miR-a	gaTGGCCCAGTTTGTAAGTAACAtcaaagagaatcaatga	Generation of amir-u1-70k (At3g50670)
amiR U170K III miR*s	gaTGACCCAGTTTGTTAGTAACTtcacaggtcgtgatatg	Generation of amir-u1-70k (At3g50670)
amiR U170K IV miR*a	gaAGTTACTAACAAACTGGGTCAtctacatatatattcct	Generation of amir-u1-70k (At3g50670)
amiR U1C I miR-s	gaTATAATTGGGAGGTCGTCCGTtctctcttttgtattcc	Generation of amir-u1-c (At4g03120)
amiR U1C II miR-a	gaACGGACGACCTCCCAATTATAtcaaagagaatcaatga	Generation of amir-u1-c (At4g03120)
amiR U1C III miR*s	gaACAGACGACCTCCGAATTATTtcacaggtcgtgatatg	Generation of amir-u1-c (At4g03120)
amiR U1C IV miR*a	gaAATAATTCGGAGGTCGTCTGTtctacatatatattcct	Generation of amir-u1-c (At4g03120)
U1-70K-F	TGAGCCACGTCCGCCATTG	qPCR
U1-70K-R	GAGCGTATTCTGGATCCCCAG	qPCR
U1-C-F	GTCAAGGTGGCGGACCACCAG	qPCR
U1-C-R	CCACTTGGTGGAGCAGCTGGA	qPCR
PP2A-F	GGCAGAAGTTCGGATAGCAG	qPCR
PP2A-R	CAATGCAGATCTGACGTGCT	qPCR
Actin2-F	CTTGCACCAAGCAGCATGAA	qPCR
Actin2-R	CCGATCCAGACACTGTACTTCCTT	qPCR
U1 biotin probe	ACCCCGTCCAGGTAAGTAAT	ChIRP
U2 biotin probe	CCAAAAGGCCGAGAAAGGTAT	ChIRP
LacZ biotin probe	CCAGTGAATCCGTAATCATG	ChIRP
AT2G39470-F	TGCAGCACCAAACCAAGTAG	Intron retention
AT2G39470-R	GATCTTCAAAGAGTCGGCCACA	Intron retention
AT4G21660-F	TGCATTCTCTCCCGTTGC	Alt 3SS
AT4G21660-F	CAAGACATTGGTCGCAGA	Alt 3SS
AT5G48160-F	TGAGAACTCGCACTCTCCGCT	Alt 5SS
AT5G48160-R	TCGGCTACATCTCCCGACGCCT	Alt 5SS
AT5G52110-F	TGACGAATCTTATCTACCGAG	Exon skipping
AT5G52110-R	GACTTCTCTGCTCCACTACAG	Exon skipping
FY-F	ATGATGCGGCAGTCGTCAGC	cloning
FY-R	CTACTGATGTTGCTGATTGTTG	cloning
CPSF73-I-F	ATGGCTTCTTCTTCTACTTCTC	cloning
CPSF73-I-R	CTAAGAAGCTGAGAGAGGGATTG	cloning
